# Overriding Mendelian inheritance in *Arabidopsis* with a CRISPR toxin-antidote gene drive that impairs pollen germination

**DOI:** 10.1101/2023.10.10.561637

**Authors:** Yang Liu, Bingke Jiao, Jackson Champer, Wenfeng Qian

**Author notes:** Correspondence to: Wenfeng Qian Institute of Genetics and Developmental Biology, Chinese Academy of Sciences Beijing 100101, China.

## Abstract

Synthetic gene drives, inspired by natural selfish genetic elements, present transformative potential for disseminating traits that benefit humans throughout wild populations, irrespective of potential fitness costs. Here, we constructed a gene drive system called CRISPR-Assisted Inheritance utilizing *NPG1* (*CAIN*), which employs a toxin-antidote mechanism in the male germline to override Mendelian inheritance in plants. Specifically, a gRNA-Cas9 cassette targets the essential *No Pollen Germination 1* (*NPG1*) gene, serving as the toxin to block pollen germination. A recoded, CRISPR-resistant copy of *NPG1* serves as the antidote, providing rescue only in pollen cells that carry the drive. To limit potential consequences of inadvertent release, we used self-pollinating *Arabidopsis thaliana* as a model. The drive demonstrated a robust 88–99% transmission rate over two successive generations, producing minimal resistance alleles that are unlikely to inhibit drive spread. Our study provides a strong basis for rapid genetic modification or suppression of outcrossing plant populations.
