## Supplementary Tables for "Overriding Mendelian inheritance in *Arabidopsis* with a CRISPR toxin-antidote gene drive that impairs pollen germination"

### Sheet: Table S1
Table S1. Candidate gRNAs for target gene NPG1.
Candidate gRNA	Target sequence (PAM sequences are indicated by underlining)	On-target score*	Gene region of the target site	GC (%)	Position on chromosome 2	Strand (+/−)	Pairing with sgRNA#	Selection criterion 1: location within exon region	Selection criterion 2: location within the upstream two-thirds of the coding sequence	Selection criterion 3: less than four consecutive 'T' bases included	Selection criterion 4: less than 8 nt pairing with the scaffold sequence	Editing efficiency examined in Arabidopsis protoplasts?	Editing efficiency in protoplast (replicate 1)	Editing efficiency in protoplast (replicate 2)	Multiplexed in the drive construct
gRNA1	TTTCTGATCGAAACGATGCGAGG	0.9474	UTR	0.45	17899113	−	None	No	Yes	Yes	Yes	No	—	—	No
gRNA2	CCCCTTCTCACTAAAATCCGCGG	0.8641	Exon	0.5	17898508	+	None	Yes	Yes	Yes	Yes	Yes	0.00634371	0.0357151	Yes
gRNA3	TCATCAGCCAACTCTCCCCGTGG	0.8623	Exon	0.6	17896247	−	None	Yes	No	Yes	Yes	No	—	—	No
gRNA4	ACAAGACCAAAACCCAGCAAGGG	0.838	Intron	0.45	17897940	+	None	No	No	Yes	Yes	No	—	—	No
gRNA5	AGAGCAAACTTCTAGCCACGGGG	0.828	Exon	0.5	17896232	+	None	Yes	No	Yes	Yes	No	—	—	No
gRNA6	GATCCCATTTCGCTTTCCCGAGG	0.8183	Exon	0.55	17897542	+	None	Yes	Yes	Yes	Yes	Yes	0.000637575	0.00626924	Yes
gRNA7	GTAAGGTGCTCAAACACAGACGG	0.8179	Exon	0.45	17897520	+	8 nt	Yes	No	Yes	No	No	—	—	No
gRNA8	AAGCTGCTTGGCGAGAACCGCGG	0.7921	Exon	0.6	17897471	+	None	Yes	Yes	Yes	Yes	Yes	0.00762685	0.0631033	No
gRNA9	CTTCGCGTACTTTATTCGATCGG	0.7769	UTR	0.4	17899207	−	None	No	Yes	Yes	Yes	No	—	—	No
gRNA10	ATCGGTTCCTTGCAAAGTAGCGG	0.7511	Exon	0.45	17896301	−	8 nt	Yes	No	Yes	No	No	—	—	No
gRNA11	ACCTTCAAGCAGCTATCCAGCGG	0.7437	Exon	0.5	17898188	−	None	Yes	Yes	Yes	Yes	Yes	0.123779	0.329642	Yes
gRNA12	AATGCTCGGGAATCAATCCGCGG	0.7383	UTR	0.5	17898525	−	None	No	Yes	Yes	Yes	No	—	—	No
gRNA13	AGTTCATCGATGCAACGGGAGGG	0.6944	Exon	0.5	17896979	−	None	Yes	Yes	Yes	Yes	Yes	0.0114168	0.0829374	No
gRNA14	ATCTTTATGTAGTCAGACCGCGG	0.6615	Exon	0.4	17897488	−	None	Yes	Yes	Yes	Yes	Yes	0.00886319	0.02391	No
gRNA15	AGCTGCACTGACGAATTTCGCGG	0.6552	UTR	0.5	17899237	+	None	No	Yes	Yes	Yes	No	—	—	No
gRNA16	TATTCTCCCAAGCTTTTGAAGGG	0.6492	Exon	0.35	17898041	+	None	Yes	Yes	No	Yes	No	—	—	No
gRNA17	TCTATCTGAGAACCTAAACTCGG	0.6387	Exon	0.35	17897637	+	None	Yes	Yes	Yes	Yes	Yes	0.0039713	0.034821	No
gRNA18	GAGTTCATCGATGCAACGGGAGG	0.6281	Exon	0.55	17896980	−	None	Yes	No	Yes	Yes	No	—	—	No
gRNA19	TTGTTTTGTCAGCTCAACAACGG	0.6251	Exon	0.35	17896925	−	8 nt	Yes	Yes	No	No	No	—	—	No
gRNA20	GTTCCTTGCAAAGTAGCGGTTGG	0.6198	Exon	0.5	17896297	−	None	Yes	No	Yes	Yes	No	—	—	No
gRNA21	GTGTTCAATACGCTGAGCAACGG	0.6124	Exon	0.45	17897033	−	None	Yes	Yes	Yes	Yes	Yes	0.00965493	0.0713559	No
gRNA22	AGTTTAGGTTCTCAGATAGAGGG	0.6036	Exon	0.35	17897634	−	8 nt	Yes	Yes	Yes	No	No	—	—	No
gRNA23	CCAGATTCTTTCCATAGCGCAGG	0.5843	Exon	0.5	17897793	−	None	Yes	Yes	Yes	Yes	Yes	0.00539612	0.0397227	Yes
gRNA24	TTAGTAGCCGGTTTCTCAAGAGG	0.5821	Exon	0.45	17898150	−	8 nt	Yes	Yes	Yes	No	No	—	—	No
gRNA25	CTACGTCGTTCCAATGCGAAAGG	0.5741	Exon	0.5	17896552	+	None	Yes	No	Yes	Yes	No	—	—	No
gRNA26	GCTTCAATGTTGCATACAGAAGG	0.5683	Exon	0.4	17896488	−	None	Yes	No	Yes	Yes	No	—	—	No
gRNA27	ACTGATTGCTGCGGTTCACGGGG	0.5657	Exon	0.55	17898117	+	None	Yes	Yes	Yes	Yes	Yes	0.00120785	0.009833	No
gRNA28	GCTGGGTTTTGGTCTTGTAGAGG	0.5616	Intron	0.5	17897935	−	8 nt, 8 nt, 10 nt	No	Yes	No	No	No	—	—	No
gRNA29	GGAATGATCAGGTCGAATGTGGG	0.5607	Intron	0.45	17896388	−	None	No	No	Yes	Yes	No	—	—	No
gRNA30	GCGCTTGAACCAATGCAAGAAGG	0.5599	Exon	0.5	17896765	+	None	Yes	No	Yes	Yes	No	—	—	No
gRNA31	CAGGAAGTAGTTCAACGGCGTGG	0.5539	Exon	0.55	17897812	+	None	Yes	Yes	Yes	Yes	Yes	0.00385067	0.0218301	No
gRNA32	TTAAAAAATTAGAAAAAGAGAGG	0.5444	UTR	0.15	17899294	+	None	No	Yes	Yes	Yes	No	—	—	No
gRNA33	GGAAGATTGGAATACCAAAGAGG	0.5382	Exon	0.4	17898249	−	None	Yes	Yes	Yes	Yes	Yes	0.00678979	0.0593515	No
gRNA34	TGTGACGATGAACAGATCAAAGG	0.5203	UTR	0.4	17898920	−	None	No	Yes	Yes	Yes	No	—	—	No
gRNA35	GCGCTAGCAGCTTTCTTGGACGG	0.5189	Exon	0.55	17896342	−	None	Yes	No	Yes	Yes	No	—	—	No
* On-target scores predicted by CRISPR-P 2.0 (http://crispr.hzau.edu.cn/cgi-bin/CRISPR2/CRISPR). Guide RNAs with on-target score greater than 0.5 are included in this table.
# predicted by targetDesign (http://skl.scau.edu.cn/targetdesign).

### Sheet: Table S2
Table S2. Identification of single-locus inserted T1 plants using TAIL-PCR and whole genome sequencing.
Construct	T1 plant ID	Sequences identified upstream (5′) of the left border (LB) sequence of the T-DNA using TAIL-PCR	Sequences identified downstream (3′) of the right border (RB) sequence of the T-DNA using TAIL-PCR	Estimated number of insertion sites detected by TAIL-PCR	Subjected to whole genome sequencing?	Insertion site confirmed by whole genome sequencing	Number of insertion sites confirmed by whole genome sequencing
DMC-CAIN	D01	Chr2: 15898131-15898007*	Vector backbone; LB	1	No	—	—
	D02	Chr5: 364157-364899; Chr2: 15898132-15898007	LB	2	No	—	—
	D03	Chr4: 12899884-12900772; RB	Vector backbone	1	No	—	—
	D04	Truncated T-DNA (Cas9 region)	RB; vector backbone	—	No	—	—
	D05	Chr2: 15898130-15898007	RB	1	No	—	—
	D06	Truncated T-DNA (Cas9 region)	RB; vector backbone	—	No	—	—
	D07	Chr4: 10955509-10955847; RB	Truncated T-DNA (Cas9 region)	1	No	—	—
	D08	Chr4: 12837155-12837751; Chr2: 15898007-15898127	RB	2	No	—	—
	D09	RB	Vector backbone	—	No	—	—
	D10	Chr2: 15898128-15898007	Vector backbone	1	No	—	—
	D11	Chr1: 19802908-19802051; Chr2: 15898127-15898007	Vector backbone	2	No	—	—
	D12	Chr1:19521311-19521244	Vector backbone	1	No	—	—
	D13	Chr2: 16219231-16219151	Vector backbone	1	No	—	—
	D14	RB	LB	—	No	—	—
	D15	Chr2: 15898132-15898007	RB	1	No	—	—
	D16	Chr2: 15898132-15898007; Chr2: 17895883-17896377	Vector backbone	2	No	—	—
	D17	Chr1: 1217626-1218379	Vector backbone	1	No	—	—
	D18	Chr4: 10955500-10955847	Chr1: 2463276-2464191; Chr2: 17899922-17899989	3	No	—	—
	D19	Chr2: 17899681-17899602; RB	Vector backbone	1	No	—	—
	D20	Chr2: 15898132-15898007	Chr1: 2463276-2464245; Chr1: 24290667-24290613	3	No	—	—
	D21	Chr2: 15898132-15898007	LB	1	No	—	—
	D22	—	Vector backbone	—	No	—	—
	D23	RB	LB; vector backbone	—	No	—	—
	D24	—	—	—	No	—	—
	D25	Chr2: 15898099-15898004; Chr2: 17728738-17728839	—	2	No	—	—
	D26	Chr2: 15898132-15898007	—	1	No	—	—
	D27	Chr2: 15898132-15898007	—	1	No	—	—
	D28	—	—	—	No	—	—
	D29	Chr2: 17899989-17899606	Vector backbone	1	No	—	—
	D30	Chr3: 7614535-7613965; Chr3: 7614582 to 7614789	Vector backbone	1	No	—	—
	D31	Chr4:12320253-12319496; Chr4: 12320415-12320557	RB; LB	1	Yes	Chr4: 12320268	1
	D32	Chr1: 26417446-26417875; Chr1: 26417421-26416868	Truncated T-DNA (Cas9 region)	1	No	—	—
	D33	Chr2: 15898132-15898007; RB	Chr5: 3927076-3927816	2	No	—	—
	D34	—	—	—	No	—	—
	D35	Chr4: 12900242-12900761; Chr1: 21566081-21566217	Truncated T-DNA (Cas9 region)	2	No	—	—
	D36	Chr1: 21368233-21368362	Chr3: 361887-361947; Chr1: 21368183-21367486	2	Yes	Chr1: 21368184; Chr3: 361855	2
	D37	Chr1: 21368233-21368353	Chr5: 16115763-16116315	2	No	—	—
	D38	Chr5: 9019024-9018463	Chr5: 9019036-9019640	1	Yes	Chr5: 8851103; Chr5: 9019022	2
	D39	—	Chr5: 9019036-9019611	1	No	—	—
	D40	—	Vector backbone	—	No	—	—
	D41	—	LB	—	No	—	—
	D42	—	Vector backbone	—	No	—	—
	D43	Chr1: 26417421-26416866	Chr4: 62622-62378	2	No	—	—
	D44	—	Vector backbone	—	No	—	—
	D45	—	LB	—	No	—	—
	D46	Chr5: 21948140-21948316	Chr5: 21948120-21948050	1	Yes	Chr5: 21948121	1
	D47	Chr5: 8502448-8502274	Chr2: 17899485-17899206	2	Yes	Chr5: 8502449	1
	D48	—	Chr5: 9030492-9031045	1	No	—	—
TPD-CAIN	T01	Vector backbone	Vector backbone	—	No	—	—
	T02	RB	Vector backbone	—	No	—	—
	T03	—	—	—	No	—	—
	T04	RB	LB	—	No	—	—
	T05	RB	—	—	No	—	—
	T06	Chr4: 12899818-12899183	—	1	Yes	Chr1: 7086126	1
	T07	Vector backbone	Vector backbone	—	No	—	—
	T08	Chr5: 1606645-1606871; truncated T-DNA (Cas9 region)	Chr5: 57577-57519	2	No	—	—
	T09	Chr1: 26140942-26140478	LB	1	No	—	—
	T10	RB	Truncated T-DNA (Cas9 region)	—	No	—	—
	T11	Chr2: 15898127-15898008	Vector backbone	1	No	—	—
	T12	Chr5: 6797053-6797098	—	1	Yes	Chr1: 11423851; Chr1: 17323581; Chr5: 6797052	3
	T13	—	RB	—	No	—	—
	T14	—	Vector backbone	—	No	—	—
	T15	Chr4: 14863198-14862938	Vector backbone	1	No	—	—
	T16	RB	Truncated T-DNA (Cas9 region)	—	No	—	—
	T17	—	—	—	No	—	—
	T18	Chr5: 4756264-4756097; Chr4: 12836740-12837420	—	2	Yes	Chr5: 4743229	1
	T19	—	Vector backbone	—	No	—	—
	T20	—	—	—	No	—	—
	T21	Chr4: 14863210-14862819	Vector backbone	1	No	—	—
	T22	RB	Vector backbone	—	No	—	—
	T23	RB	Vector backbone	—	No	—	—
	T24	Chr5: 23120245-23120401	Chr4: 12900707-12899987; Chr4: 62628-62380	3	Yes	Chr5: 23120144	1
	T25	Chr4: 18397522-18398288	Chr4: 12900127-12900067; Chr4: 12900121-12899878	2	No	—	—
	T26	—	—	—	No	—	—
	T27	RB	Vector backbone	—	No	—	—
	T28	Chr3: 4561202-4561393; RB	Chr5: 11645279-11645461	2	No	—	—
	T29	Chr5: 6603698-6603215	Chr4: 62628-62381	2	No	—	—
	T30	RB	Vector backbone	—	No	—	—
	T31	Vector backbone	Vector backbone	—	No	—	—
	T32	Chr5: 6673767-6674098	Chr4: 62628-62378	2	Yes	Chr1: 21652878; Chr5: 6673739	2
	T33	RB	Chr4: 12900246-12899877	1	No	—	—
	T34	—	Vector backbone	—	No	—	—
	T35	RB	Vector backbone	—	No	—	—
	T36	Chr1: 28909001-28908510	Vector backbone; LB	1	No	—	—
	T37	Chr2: 10488307-10488875	Chr4:173511-173449; LB	2	Yes	Chr2: 10169792; Chr4: 2716017; Chr4: 17673976	3
	T38	RB	LB	—	No	—	—
	T39	Chr5: 9521188-9520525	Chr2: 23571-23452	2	Yes	Chr2: 12817598; Chr4: 17720676; Chr5: 9521182	3
	T40	—	—	—	No	—	—
	T41	RB; vector backbone	LB	—	No	—	—
	T42	—	—	—	No	—	—
	T43	Vector backbone	Vector backbone	—	No	—	—
	T44	Vector backbone	Chr2: 12817617-12817761	1	No	—	—
	T45	RB; vector backbone	—	—	No	—	—
	T46	Chr2: 17895883-17896313	—	1	No	—	—
	T47	—	—	—	No	—	—
	T48	Vector backbone	—	—	No	—	—
	T49	—	Chr4: 12837273-12837747; Chr5: 18787111-18787193	2	No	—	—
	T50	Chr2: 17898172-17898843	—	1	Yes	Chr2：17898171	1
FAST only#	N01	—	—	—	Yes	Chr3: 21541477	1
	N02	—	—	—	Yes	Chr3: 7873740	1
* Underlined genomic positions were observed in multiple T1 plants in the TAIL-PCR experiment. Given that Agrobacterium-mediated plant transformation usually inserts DNA fragments into random genomic positions, we suspected these results to be artifacts. Therefore, these T1 lines were excluded from subsequent whole-genome sequencing analysis.
# The number of insertion sites for FAST-only constructs was determined directly through whole genome sequencing.

### Sheet: Table S3
Table S3. Transmission rate of CAIN from the T1 to F1 and F1 to F2 generation.
(A) Transmission rate of CAIN from the T1 to F1 generation
Construct	T1 plant ID	Genomic location of the insertion site	Gene features surrounding the inserted site	Number of FAST+ F1 seeds	Total number of F1 seeds examined	Drive%	P-value estimated from exact binomial test (expected transmission rate equal to 50%)	P-value from G-test for heterogeneity	P-value estimated from pooled G-test	P-value estimated from replicated G-tests of goodness of fit	Drive% in silique 1#	Drive% in silique 2	Drive% in silique 3	Drive% in silique 4	Drive% in silique 5	Drive% in silique 6	Drive% in silique 7	Drive% in silique 8	Drive% in silique 9	Drive% in silique 10	Drive% in silique 11	Drive% in silique 12	Drive% in silique 13	Drive% in silique 14	Drive% in silique 15	Drive% in silique 16	Drive% in silique 17	Drive% in silique 18	Drive% in silique 19	Drive% in silique 20	Drive% in silique 21	Drive% in silique 22	Drive% in silique 23	Drive% in silique 24	Drive% in silique 25
DMC-CAIN	D31	Chr4: 12320268	5′UTR region of AT4G23640 (ATKT3, TINY ROOT HAIR 1, required for the establishment of root tip growth)	71	109	0.651376	0.00203317	1.0576e-05	0.00176511	4.53716e-07	1/7	2/4	3/5	1/3	4/5	4/7	29/29	11/27	1/1	2/2	4/9	8/8	1/2
	D46	Chr5: 21948121	3′UTR region of AT5G54080 (ATHGO, HOMOGENTISATE 1,2-DIOXYGENASE, involved in tyrosine catabolism); 3'UTR region of AT5G54090 (DNA mismatch repair protein MutS, type 2)	228	433	0.526559	0.290386	0.450786	0.269466	0.438716	13/23	6/11	24/41	22/39	16/36	21/28	26/53	11/19	15/32	12/35	11/22	13/18	5/12	5/9	12/23	3/7	4/6	3/7	3/8	1/2	2/2
	D47	Chr5: 8502449	Intergenic region between AT5G24770 and AT5G24775. AT5G24770: VEGETATIVE STORAGE PROTEIN 2, VSP2, anti-insect activity, induced in response to abscisic acid, jasmonic acid, salt, water deficiency and wounding. AT5G24775: Transposable element	213	428	0.497664	0.961455	0.569067	0.923164	0.630725	7/22	7/18	30/46	4/8	9/26	14/29	14/29	25/47	13/30	14/23	13/24	3/6	2/2	10/18	2/4	14/28	9/19	2/2	4/6	6/17	11/24
TPD-CAIN	T6	Chr1：7086126	5'UTR region of AT1G20440 (ATCOR47, COLD-REGULATED 47, involved in responses to cold, osmotic stress, ABA, dehydration)	95	98	0.969388	9.90481e-25	0.948885	9.43688e-19	1.30902e-09	14/14	7/7	6/6	4/4	10/10	4/4	2/2	2/2	16/16	2/5	2/2	1/1	1/1	3/3	5/5	3/3	5/5	1/1	1/1	1/1	1/1	1/1	1/1	1/1	1/1
	T18	Chr5：4743229	CDS region of AT5G14700 (NAD(P)-binding Rossmann-fold superfamily protein)	112	125	0.896	8.12435e-21	0.199178	2.116e-19	4.46742e-14	6/9	26/27	12/12	14/16	29/30	3/3	2/2	2/2	1/1	3/4	3/6	2/2	1/3	4/4	1/1	2/2	1/1
	T24	Chr5：23120144	Intergenic region between AT5G57110 and AT5G57120. AT5G57110: ACA8, AUTOINHIBITED Ca2+ -ATPASE, ISOFORM 8, critical in maintaining low resting cytosol Ca2+ level. AT5G57120: nucleolar/coiled-body phosphoprotein	177	184	0.961957	1.07143e-43	0.96075	9.82544e-39	3.22185e-27	9/10	3/3	19/20	18/18	18/18	20/20	8/8	11/11	6/6	12/12	1/1	6/6	1/1	1/1	8/8	7/7	4/4	8/9	1/1	15/19	1/1
	T50	Chr2：17898171	CDS region of AT2G43040 (NO POLLEN GERMINATION 1, NPG1, required for pollen development)	142	151	0.940397	6.59168e-32	0.631549	1.92628e-29	2.04995e-22	16/17	1/1	5/5	25/25	17/23	5/5	12/12	10/10	20/22	8/8	7/7	1/1	12/12	3/3
FAST only	N01	Chr3: 21541477	CDS region of AT3G58160 (ATMYOS3, ATXIJ, MYA3, MYOSIN A3)	242	506	0.478261	0.350539	0.697952	0.327989	0.694164	23/46	16/35	25/54	12/23	12/30	10/24	19/42	27/51	12/20	12/28	23/38	9/32	12/22	6/12	6/13	18/36
	N02	Chr3: 7873740	Intergenic region between AT3G22260 and AT3G22270. AT3G22260: Cysteine proteinases superfamily protein. AT3G22270: ATPAT1H1, Topoisomerase II-associated protein PAT1	226	451	0.501109	1	0.859101	0.962443	0.898672	8/16	22/40	12/28	14/26	8/18	17/38	11/16	18/39	26/49	15/31	12/19	9/21	7/20	11/25	26/48	10/17
(B) Transmission rate of TPD-CAIN from the F1 to F2 generation in reciprocal crosses
Cross	F1 plant ID	Number of FAST+ seed in F2 progeny	Total number of seeds in F2 progeny	Drive%	P-value estimated from exact binomial test (expected transmission rate equal to 50%)	P-value from G-test for heterogeneity	P-value estimated from pooled G-test	P-value estimated from replicated G-tests of goodness of fit	Drive% in silique 1#	Drive% in silique 2	Drive% in silique 3	Drive% in silique 4	Drive% in silique 5	Drive% in silique 6	Drive% in silique 7	Drive% in silique 8	Drive% in silique 9	Drive% in silique 10	Drive% in silique 11	Drive% in silique 12	Drive% in silique 13	Drive% in silique 14	Drive% in silique 15	Drive% in silique 16	Drive% in silique 17	Drive% in silique 18	Drive% in silique 19	Drive% in silique 20	Drive% in silique 21	Drive% in silique 22	Drive% in silique 23	Drive% in silique 24	Drive% in silique 25	Drive% in silique 26	Drive% in silique 27	Drive% in silique 28	Drive% in silique 29	Drive% in silique 30
Col ♀ X F1 ♂	T06-1-1	611	639	0.956	5.92071e-144	0.101286	1.36695e-144	3.17685e-129	26/27	3/3	29/34	13/13	3/4	6/7	2/2	3/3	39/39	39/40	35/38	33/34	39/41	26/27	42/43	30/30	8/8	33/38	8/9	7/7	43/43	24/25	37/40	45/46	38/38
	T06-1-2	340	366	0.929	6.43188e-71	0.00212289	1.89185e-71	2.53666e-64	22/27	7/7	17/18	3/3	17/19	3/3	6/9	4/4	1/1	36/39	38/39	26/26	34/34	10/10	34/39	15/15	8/11	39/39	10/10	10/13
	T06-9-4	256	270	0.948	9.93024e-59	0.740257	3.01713e-59	8.57003e-44	17/17	9/9	8/8	16/16	33/34	5/5	8/8	5/5	6/6	12/12	1/1	3/3	19/22	5/5	1/1	3/3	2/2	16/20	6/6	5/5	14/15	7/8	13/15	2/2	6/7	6/6	4/4	7/7	5/5	12/13
	T18-2-1	450	477	0.943396	4.94099e-100	0.172834	1.24679e-100	6.37566e-87	16/17	34/34	35/36	19/21	22/30	20/23	16/17	30/31	22/24	33/34	32/33	43/44	17/18	10/11	5/5	3/3	4/4	8/8	14/15	11/11	18/19	10/10	12/12	16/17
	T18-2-5	329	358	0.918994	1.52061e-65	0.0803876	4.70691e-66	1.69357e-56	20/21	32/37	24/26	11/11	15/17	15/17	14/14	26/29	21/27	15/15	21/21	8/8	5/5	10/10	11/11	5/5	25/29	18/18	19/22	14/15
	T18-4-4	287	290	0.989655	4.08696e-81	0.826631	5.99645e-82	6.02439e-70	10/10	15/15	22/22	22/22	11/11	4/4	6/6	20/20	4/4	10/10	41/41	45/45	4/4	27/28	25/25	18/20	3/3
	T18-8-1	405	430	0.94186	1.67032e-89	0.109673	4.47044e-90	3.21184e-76	31/32	8/9	15/21	25/26	9/9	13/14	21/22	18/21	21/21	42/43	7/7	16/17	15/15	6/7	18/19	19/19	5/6	8/8	12/12	7/7	14/17	7/7	17/17	25/26	8/8	6/7	12/13
	T24-3-1	271	288	0.940972	4.80605e-60	0.033794	1.33587e-60	9.10667e-52	13/13	9/10	20/20	13/13	7/7	18/18	22/22	10/10	5/5	3/3	3/3	4/4	19/22	2/3	2/2	13/13	20/21	20/21	33/34	22/30	13/14
	T24-4-5	185	194	0.953608	7.43499e-44	0.223968	1.67918e-44	6.86284e-38	14/14	2/4	22/22	12/13	4/4	23/24	17/18	10/10	3/3	18/18	23/24	29/32	8/8
	T24-5-4	352	361	0.975069	1.13379e-91	0.461265	2.29085e-92	3.2467e-78	16/17	9/10	8/10	16/16	11/11	15/16	10/10	8/8	17/18	3/3	10/10	11/11	4/5	2/2	20/21	31/31	29/29	33/33	12/12	21/21	17/17	23/23	26/27
	T50-5-1	79	90	0.877778	3.77384e-21	0.0400671	2.9382e-14	9.15989e-12	9/9	17/22	7/7	8/8	1/1	1/1	3/3	14/14	1/1	1/1	6/11	11/12
	T50-13-2	93	99	0.939394	7.77376e-14	0.00412403	1.03437e-21	1.59164e-19	23/23	15/15	7/7	3/3	10/10	2/2	4/4	1/1	8/8	1/5	8/8	2/2	9/11
	T50-13-3	210	218	0.963303	4.95107e-30	0.899505	1.26768e-52	5.16054e-41	25/25	24/26	6/6	3/3	10/10	14/14	12/13	6/6	13/13	6/6	6/6	4/4	27/29	4/4	34/36	3/3	5/6	2/2	6/6
F1 ♀ X Col ♂	T06-1-1	125	257	0.486381	0.462503	0.51252	0.662347	0.606686	8/23	19/46	20/40	20/39	13/24	19/41	26/44
	T06-5-2	105	216	0.486111	0.657499	0.792292	0.683072	0.861557	16/39	20/38	25/45	10/23	17/34	17/37
	T06-9-4	171	354	0.483051	0.455211	0.590926	0.523569	0.638525	17/36	9/25	21/45	18/39	13/22	14/34	19/36	9/18	13/34	12/21	11/22	15/22
	T18-2-1	189	363	0.520661	0.684859	0.102884	0.431043	0.1203	17/28	2/11	14/31	19/34	14/36	10/18	18/38	14/27	3/6	3/10	27/38	2/6	22/40	24/40
	T18-2-2	88	183	0.480874	0.318255	0.00372053	0.604795	0.00697681	19/39	23/33	17/27	16/37	3/13	10/34
	T18-2-5	238	459	0.518519	0.708282	0.878996	0.427438	0.886603	21/39	23/43	25/52	18/32	25/45	14/39	21/35	15/26	3/9	5/11	13/23	16/27	3/6	14/24	8/16	9/20	5/12
	T18-5-1	46	97	0.474227	0.733789	0.730989	0.611604	0.817743	14/28	12/25	15/36	5/8
	T18-8-1	137	257	0.533074	0.558849	0.557432	0.288773	0.540831	25/43	17/29	20/42	15/35	9/17	20/42	9/13	3/7	19/29
(C) Transmission rate of DMC-CAIN from the F1 to F2 generation
Cross	F1 plant ID	Number of FAST+ seed in F2 progeny	Total number of seeds in F2 progeny	Drive%	P-value estimated from exact binomial test (expected transmission rate equal to 50%)	P-value from G-test for heterogeneity	P-value estimated from pooled G-test	P-value estimated from replicated G-tests of goodness of fit	Drive% in silique 1#	Drive% in silique 2	Drive% in silique 3	Drive% in silique 4	Drive% in silique 5	Drive% in silique 6	Drive% in silique 7	Drive% in silique 8	Drive% in silique 9	Drive% in silique 10	Drive% in silique 11	Drive% in silique 12	Drive% in silique 13	Drive% in silique 14	Drive% in silique 15	Drive% in silique 16	Drive% in silique 17	Drive% in silique 18	Drive% in silique 19	Drive% in silique 20
Col ♀ X F1 ♂	D31-7-1*	419	437	0.95881	2.17819e-100	0.0266561	1.22292e-96	1.59586e-86	27/28	12/20	28/28	14/15	6/6	14/14	21/22	20/20	16/16	32/33	11/11	38/38	42/46	35/35	2/2	3/4	32/32	33/34	20/20	13/13
	D31-7-2*	207	208	0.995192	1.0161e-60	0.991146	3.08691e-55	3.51177e-46	17/17	13/13	40/40	11/11	28/29	12/12	30/30	25/25	20/20	4/4	5/5	2/2
	D31-8-2	305	584	0.52226	0.300894	0.309509	0.281898	0.305601	14/33	33/51	8/24	19/40	21/38	24/45	12/29	10/19	10/18	26/46	21/33	19/41	22/37	20/31	13/31	18/30	3/10	7/17	5/11
	D31-8-3*	382	600	0.636667	2.14853e-11	0.0484447	1.60452e-11	2.10287e-08	23/30	23/45	32/46	23/28	33/41	20/31	16/26	9/15	15/27	21/43	15/27	18/27	12/16	15/27	10/16	26/33	24/46	9/16	18/30	20/30
	D46-4-2	256	491	0.521385	0.36676	0.754924	0.3432	0.752789	29/46	18/35	13/21	29/50	18/40	13/28	16/33	18/40	16/34	22/38	19/44	6/13	15/27	12/24	12/18
	D46-4-3	283	593	0.477234	0.28565	0.160089	0.267452	0.15813	16/38	23/42	13/42	20/43	16/42	11/21	14/28	14/38	25/38	17/26	13/23	16/32	20/35	17/42	13/33	17/34	13/24	5/12
	D46-4-4	366	712	0.514045	0.476456	0.337996	0.453507	0.366791	22/38	25/52	22/42	7/20	28/43	28/50	23/36	19/37	19/33	23/43	18/36	21/44	25/43	14/31	14/43	20/40	20/40	8/14	10/27
	D46-4-5	155	278	0.557554	0.0627965	0.745492	0.0546861	0.50107	29/48	18/42	21/39	9/14	17/27	11/21	16/28	3/8	13/24	5/9	6/8	7/10
	D47-3-2	188	354	0.531073	0.264336	0.369877	0.242136	0.350718	8/14	19/34	14/24	7/13	18/38	18/33	9/13	4/10	11/35	15/26	20/35	17/33	4/5	12/20	6/7	6/14
	D47-3-3	257	537	0.478585	0.34244	0.193185	0.320868	0.201331	12/44	13/29	24/49	21/39	9/23	17/35	26/45	30/52	19/49	10/22	16/33	20/39	18/41	22/37
	D47-8-1	298	571	0.521891	0.3152	0.423533	0.295384	0.419541	26/49	22/46	16/39	20/40	26/44	15/35	17/40	23/49	21/39	19/32	16/28	25/36	5/12	15/22	12/21	5/7	15/32
	D47-11-1	251	492	0.510163	0.684968	0.00255808	0.652097	0.00398132	20/41	27/40	22/41	17/39	29/44	9/32	22/38	15/32	16/21	21/38	7/21	22/43	14/29	10/33
# In the format of (number of FAST+ seeds/total number of seeds examined) in a silique.
* The expected transmission rate of the drive for D31-7-1 and D31-7-2, considering both alleles of NPG1 have been disrupted, is 100%. Our analysis using Pearson's Chi-squared test did not provide evidence to reject this hypothesis (P-values = 0.54 and 0.96, respectively). For D31-8-3, assuming no additional DNA cleavage occurred during pollen development, the expected transmission rate of the dri…

### Sheet: Table S4
Table S4. Genotype summary from Sanger sequencing and corresponding CAIN transmission rate in F2 progeny.
(A) Genotype of FAST+ F1 plants at four target sites in TPD-CAIN and the transmission rate of CAIN in F2 progeny
F1 ID Target site		T06-1-1	T06-1-2	T06-1-3	T06-5-1	T06-5-2	T06-5-3	T06-9-1	T06-9-4	T06-17-1	T06-17-2	T06-17-3	T06-17-4
gRNA2		−15 bp	−A	−A	+A	+A	+A	+A	−41 bp	+A	+A	+A	−29+5 bp
gRNA11		−C	−C	−C	−C	−C	−C	−C	−C	−C	−C	−C	−C
gRNA23		WT	WT	WT	WT	WT	WT	WT	WT	WT	WT	WT	WT
gRNA6		WT	WT	WT	WT	WT	WT	WT	WT	WT	WT	WT	WT
Col ♀ X F1 ♂	FAST+ seed percentage*	611/639	340/366						256/270
	Drive% in F2	0.956182	0.928962						0.948148
F1 ♀ X Col ♂	FAST+ seed percentage*	125/257				105/216			171/354
	Drive% in F2	0.486381				0.486111			0.483051
F1 ID Target site		T18-2-1	T18-2-2	T18-2-3	T18-2-4	T18-2-5	T18-4-1	T18-4-2	T18-4-3	T18-4-4	T18-5-1	T18-5-2	T18-5-3	T18-8-1	T18-8-2
gRNA2		+A	−5 bp	+A	+A	+A	+A	+A	+A	+A	+A	+A	+A	A>C	−331 bp
gRNA11		−8 bp	+T	+T	−8 bp	−8 bp	−TC	−8 bp	−TC	+T	−TC	−TC	−TC	−8 bp
gRNA23		WT	WT	WT	WT	WT	WT	WT	WT	WT	WT	WT	WT	WT	WT
gRNA6		WT	WT	WT	WT	WT	WT	WT	WT	WT	WT	WT	WT	WT	WT
Col ♀ X F1 ♂	FAST+ seed percentage*	450/477				329/358				287/290				405/430
	Drive% in F2	0.943396				0.918994				0.989655				0.94186
F1 ♀ X Col ♂	FAST+ seed percentage*	189/363	88/183			238/459					46/97			137/257
	Drive% in F2	0.520661	0.480874			0.518519					0.474227			0.533074
F1 ID Target site		T24-2-1	T24-2-2	T24-2-3	T24-3-1	T24-3-4	T24-4-1	T24-4-2	T24-4-3	T24-4-5	T24-5-1	T24-5-2	T24-5-3	T24-5-4
gRNA2		+A	−8 bp	+A	G>T	+A	−6+T	+A	WT	+A	−4 bp	+A	+T	+A
gRNA11		−C	+A	−C	−C	−C	+A	−C	−C	−C	−12+6 bp	−C	−C	−18+8 bp
gRNA23		WT	WT	WT	WT	WT	WT	WT	WT	WT	WT	WT	WT	WT
gRNA6		WT	WT	WT	WT	WT	WT	WT	WT	WT	WT	WT	WT	WT
Col ♀ X F1 ♂	FAST+ seed percentage*				271/288					185/194				352/361
	Drive% in F2				0.940972					0.953608				0.975069
F1 ID Target site		T50-1-2	T50-4-1	T50-4-2	T50-4-3	T50-5-1	T50-9-1	T50-9-2	T50-13-2	T50-13-3	T50-13-4
gRNA2		+A	+A	+A	+A	+G	+A	+A	+A	+A	−6 bp
gRNA11		−C	+A	−C	−3 bp	−C	−C	−C	−C	+T	−C
gRNA23		WT	WT	WT	WT	WT	WT	WT	WT	WT	WT
gRNA6		WT	WT	WT	WT	WT	WT	WT	WT	WT	WT
Col ♀ X F1 ♂	FAST+ seed percentage*					79/90			93/99	210/218
	Drive% in F2					0.877778			0.939394	0.963303
(B) Genotype of FAST+ F1 plants at four target sites in DMC-CAIN and the transmission rate of CAIN in F2 progeny
F1 ID Target site	D31-7-1	D31-7-2	D31-8-2	D31-8-3	D46-4-1	D46-4-2	D46-4-3	D46-4-4	D46-4-5	D46-8-3	D46-8-4	D47-3-1	D47-3-2	D47-3-3	D47-8-1	D47-11-1	D47-11-2	D47-11-3
gRNA2	-TTT, WT	WT	WT	WT	WT	WT	WT	WT	WT	WT	WT	WT	WT	WT	WT	WT	WT	WT
gRNA11	-CAGC, -C	−C	WT	-A, WT	WT	WT	WT	WT	WT	WT	WT	WT	WT	WT	WT	WT	WT	WT
gRNA23	WT	WT	WT	WT	WT	WT	WT	WT	WT	WT	WT	WT	WT	WT	WT	WT	WT	WT
gRNA6	WT	WT	WT	WT	WT	WT	WT	WT	WT	WT	WT	WT	WT	WT	WT	WT	WT	WT
FAST+ seed percentage*	419/437	207/208	305/584	382/600		256/491	283/593	366/712	155/278				188/354	257/537	298/571	251/492
Drive% in F2	0.95881	0.995192	0.52226	0.636667		0.521385	0.477234	0.514045	0.557554				0.531073	0.478585	0.521891	0.510163
* In the format of (number of FAST+ F2 seeds/total number of F2 seeds examined) in a silique.

### Sheet: Table S5
Table S5. Genotype summary of F2 plants at four target sites in TPD-CAIN reciprocal crosses.
Target site	F1 plant ID	F1 genotype*	FAST+ F2 genotype											FAST− F2 genotype
			Col ♀ X F1♂					F1 ♀ X Col ♂						Col ♀ X F1♂						F1 ♀ X Col ♂
gRNA2	T06-9-4	-41 bp	+A	-41 bp	−7 bp	-41 bp		+A	−41 bp	+A	-41 bp	—		-967 bp, WT#	WT	-41 bp, WT	-41 bp, WT	-41 bp, WT		-41 bp, WT	-41 bp, WT	WT	-41 bp, WT	WT	—
gRNA11		-C	-C	-C	-C	-C		-C	-C	-C	-C	—			-C, WT	-C, WT	-C, WT	-C, WT		-C, WT	-C, WT	-C, WT	-C, WT	-C, WT	—
gRNA23		WT	WT	WT	WT	WT		WT	WT	WT	WT	—			WT	WT	WT	WT		WT	WT	WT	WT	WT	—
gRNA6		WT	WT	WT	WT	WT		WT	WT	WT	-6 bp, WT	—			WT	WT	WT	WT		WT	WT	WT	WT	WT	—
gRNA2	T06-5-2	+A	—	—	—	—		+A	+A	+A	+A	—		—	—	—	—	—		WT	WT	WT	WT	WT	WT
gRNA11		-C	—	—	—	—		-C	-8 bp	-C	-C	—		—	—	—	—	—		-C, WT	-C, WT	-C, WT	-C, WT	-C, WT	-C, WT
gRNA23		WT	—	—	—	—		WT	WT	WT	WT	—		—	—	—	—	—		WT	WT	WT	WT	WT	WT
gRNA6		WT	—	—	—	—		WT	WT/-17 bp+TTTGTGT	WT	WT	—		—	—	—	—	—		WT	WT	WT	WT	WT	WT
gRNA2	T06-1-1	-15 bp	-15 bp	—	—	—		-15 bp	-15 bp	—	—	—		-15 bp, WT	—	—	—	—		-15 bp, WT	-15 bp, WT	WT	WT	-15 bp, WT	—
gRNA11		-C	-C	—	—	—		-C	-C	—	—	—		-C, WT	—	—	—	—		-C, WT	-C, WT	WT	-C, WT	-C, WT	—
gRNA23		WT	WT	—	—	—		WT	WT	—	—	—		WT	—	—	—	—		WT	WT	WT	WT	WT	—
gRNA6		WT	WT	—	—	—		WT	WT	—	—	—		WT	—	—	—	—		WT	WT	WT	WT	WT	—
gRNA2	T18-2-1	+A	+A	+A	+A	+A		+A	+A	+A	+A	+A		WT	+A, WT	+A, WT	+A, WT	—		+A, WT	+A, WT	+A, WT	+A, WT	+A, WT	+A, WT
gRNA11		-8 bp	-8 bp	-8 bp	-C	-8 bp		-8 bp, -C	−8 bp	−8 bp	−8 bp	-8 bp, -C		-30 bp, WT	-8 bp, WT	-8 bp, WT	-C, WT	—		-8 bp, WT	-8 bp, WT	-8 bp, WT	-8 bp, WT	-8 bp, WT	-8 bp, WT
gRNA23		WT	WT	WT	WT	WT		WT	WT	WT	WT	WT		WT	WT	WT	WT	—		WT	WT	WT	WT	WT	WT
gRNA6		WT	WT	WT	WT	WT		WT	WT	+G	WT	WT		WT	WT	WT	WT	—		WT	+G, WT	WT	WT	WT	WT
gRNA2	T18-2-5	+A	+A	+A	+A	+A		+A	+T	+T	+A	+A		-429 bp, WT#	-429 bp, WT#	-16 bp, WT	+A, WT	—		+A, WT	+A, WT	+A, WT	-47 bp, WT	+A, WT	+A, WT
gRNA11		-8 bp	-8 bp	-8 bp	-8 bp	-8 bp		-8 bp	+A	-C, +A	-8 bp	-8 bp				-271 bp+GATA, WT	-C, WT	—		+A, WT	-8 bp, WT	-8 bp, WT	-5 bp, WT	-8 bp, WT	-8 bp, WT
gRNA23		WT	WT	WT	WT	+C		WT	WT	WT	WT	WT		WT	WT	WT	WT	—		WT	WT	WT	WT	WT	WT
gRNA6		WT	WT	WT	WT	WT		WT	WT	WT	WT	WT		WT	WT	WT	WT	—		WT	WT	WT	WT	WT	WT
gRNA2	T18-8-1	A>C	+C, WT	+C, WT	+T	+T		+A	+A	+A	+A	A>C		WT	WT	WT	WT	—		+A, WT	A>C, WT	A>C, WT	WT	A>C, WT	+A, WT
gRNA11		-8 bp	-8 bp, -C	-8 bp, -C	-8 bp	-8 bp		-8 bp, -C	-8 bp, -C	-8 bp	-8 bp, -C	-8 bp		-8 bp, WT	-8 bp, WT	-8 bp, WT	-8 bp, WT	—		-8 bp, WT	-8 bp, WT	-8 bp, WT	-8 bp, WT	-8 bp, WT	-8 bp, WT
gRNA23		WT	WT	WT	WT	WT		WT	WT	WT	WT	WT		WT	WT	WT	WT	—		WT	WT	WT	WT	WT	WT
gRNA6		WT	+C, WT	+C, WT	-7 bp, WT	-7 bp		WT	WT	WT	WT	WT		-C, WT	WT	WT	-G, WT	—		WT	WT	WT	WT	WT	WT
* '+/−' in front of base/number represensents insertion or deletion, respectively.
# '−967 bp' represents 967 bp between gRNA2 nad gRNA6 target sites were deleted. '−429 bp' represents 429 bp between gRNA2 and gRNA11 target sites were deleted.

### Sheet: Table S6
Table S6. Primers used in this study.
Primer name	Primer sequence (5' to 3')	Purpose
g2-F	ATTGCCCTTCTCACTAAAATCCG	For trasient expression vector construction in protoplasts transformation experiment.
g2-R	AAACCGGATTTTAGTGAGAAGGG
g6-F	ATTGATCCCATTTCGCTTTCCCG
g6-R	AAACCGGGAAAGCGAAATGGGAT
g8-F	ATTGAGCTGCTTGGCGAGAACCG
g8-R	AAACCGGTTCTCGCCAAGCAGCT
g11-F	ATTGCCTTCAAGCAGCTATCCAG
g11-R	AAACCTGGATAGCTGCTTGAAGG
g13-F	ATTGGTTCATCGATGCAACGGGA
g13-R	AAACTCCCGTTGCATCGATGAAC
g14-F	ATTGTCTTTATGTAGTCAGACCG
g14-R	AAACCGGTCTGACTACATAAAGA
g17-F	ATTGCTATCTGAGAACCTAAACT
g17-R	AAACAGTTTAGGTTCTCAGATAG
g21-F	ATTGTGTTCAATACGCTGAGCAA
g21-R	AAACTTGCTCAGCGTATTGAACA
g23-F	ATTGCAGATTCTTTCCATAGCGC
g23-R	AAACGCGCTATGGAAAGAATCTG
g27-F	ATTGCTGATTGCTGCGGTTCACG
g27-R	AAACCGTGAACCGCAGCAATCAG
g31-F	ATTGAGGAAGTAGTTCAACGGCG
g31-R	AAACCGCCGTTGAACTACTTCCT
g33-F	ATTGGAAGATTGGAATACCAAAG
g33-R	AAACCTTTGGTATTCCAATCTTC
g2-seqF	TGCCAAGTGATGCAGTTGC	For target site amplification in editing efficiency examination in protoplasts. gRNA-seqF and gRNA-seqR are used for replicate 1. gRNA-bF (with barcode ATGCAG) and gRNA-seqR are used for replicate 2.
g2-bF	ATGCAGTGCCAAGTGATGCAGTTGC
g2-seqR	GCTTTGCTTCAACTTCAGTTG
g6-seqF	AGGTTCTCAGATAGAGGGATCG
g6-bF	ATGCAGAGGTTCTCAGATAGAGGGATCG
g6-seqR	TCAATACGGCTAAACACACCAG
g8-seqF	TAACCTCGGGAAAGCGAAATG
g8-bF	ATGCAGTAACCTCGGGAAAGCGAAATG
g8-seqR	ATGCAGAGACTTTCTAAGAAGG
g11-seqF	ACAGGAAGCAAGAGCACTTC
g11-bF	ATGCAGACAGGAAGCAAGAGCACTTC
g11-seqR	GCTTCAAGGACCAAGTTAGCAG
g13-seqF	CTTTGAGTTAGGTGTTCAATACGC
g13-bF	ATGCAGCTTTGAGTTAGGTGTTCAATACGC
g13-seqR	GCAGTTTCATCTAAAGCAGCATC
g14-seqF	GAAGAAGCCATTCTTCTTCTAATG
g14-bF	ATGCAGGAAGAAGCCATTCTTCTTCTAATG
g14-seqR	GAAAGAGCCAAAGTGTTCCAAC
g17-seqF	CGCTTTTAAGCCAATGGAATC
g17-bF	ATGCAGCGCTTTTAAGCCAATGGAATC
g17-seqR	GCTTTCCCGAGGTTAAACTTC
g21-seqF	TTGAAAGATCTCGGCTGCAATC
g21-bF	ATGCAGTTGAAAGATCTCGGCTGCAATC
g21-seqR	ATCCTTTTAACACTGACCCTCC
g23-seqF	TTCAAGAAACCGTTAGCCAC
g23-bF	ATGCAGTTCAAGAAACCGTTAGCCAC
g23-seqR	TCCCTCTATCTGAGAACCTAAAC
g27-seqF	GAAGGTATCGACCTTCAAGCAG
g27-bF	ATGCAGGAAGGTATCGACCTTCAAGCAG
g27-seqR	GGGAATGATACCAGTTATTCTCCC
g31-seqF	AGATATTTCAGCAAGGGATACCAG
g31-bF	ATGCAGAGATATTTCAGCAAGGGATACCAG
g31-seqR	CTCCAGAATGTAAAAGAAAGACTGC
g33-seqF	GCTGAATCTTCTTTGAGAGAAGG
g33-bF	ATGCAGGCTGAATCTTCTTTGAGAGAAGG
g33-seqR	ATAGCTGCTTGAAGGTCGATAC
g2-OT1F	TTCACCTAGAGCTGCCATAG	For genotyping of potential off-target sites.
g2-OT1R	TGAAGCAAGAGATTGCCATG
g2-OT2F	TTGGTTCAAGTAGTAGCTTGC
g2-OT2R	AGCACTCTCTGTATGCACAC
g2-OT3F3	AGTGATGAGGAGCGAAAGGG
g2-OT3R3	CTCCTGATCGTGGATTGGG
g6-OT1F	CCACGCCATGACTACTTTAC
g6-OT1R	TCGAACTTACCTACACTCAGG
g6-OT2F	CGTTTCCGTTCTCATTCGAAC
g6-OT2R	AAATTGACTGAGCGGGGAAC
g6-OT3F	GTATGTAGTACGACGTTCATGG
g6-OT3R	CGACTATAGTGTTGATCTCC
g6-OT4F	ATGTTGGAGACTAAACCGGAG
g6-OT4R	CAACAACCAAAGCTGGTGTCAG
g11-OT1F	CAGCAAGCTGATCCTGTAGT
g11-OT1R	GAGGAAGAACTTTGCATCTGTTC
g11-OT2F	TGACATGGGTGCGTTGACAC
g11-OT2R	ATGGCAGTCCGTTCTTTCTC
g11-OT3F	TCATTGGTGAAGGAGAAGATC
g11-OT3R	TTACCTTCACAGCCATCATC
g11-OT4F	GGAGAAGATCACTGACTCAG
g11-OT4R	CCTGTACCACCATTACCAAG
g11-OT5F	AGAAGCTCCAAGACATCCTC
g11-OT5R	GCCGAACTCAGATTGACTATG
g23-OT1F	GTTTAGCATTTACTGCAGCTGC
g23-OT1R	CTTTCCACCGGACAGAATAGG
g23-OT2F	ATGGCAAATACAGAATGGCAC
g23-OT2R	CATCGCTGTCTTCAGTAGAGAG
g23-OT3F2	GCTCATTACGGAGATCTATTAGC
g23-OT3R	CTAAAAGAGGACTACCTGCCG
g23-OT4F	GTAGGACCAGTGACAATTCCAG
g23-OT4R	CCTGCGTAGTGAATAAGCAATG
NPG-DT1-BsF	ATATATGGTCTCGATTGCCCTTCTCACTAAAATCCGGTT	For four gRNA spacer sequence multiplexing into drive construct.
NPG-DT1-F0	TGCCCTTCTCACTAAAATCCGGTTTTAGAGCTAGAAATAGC
NPG-DT0-BsR2	ATATTATTGGTCTCAATCTCTTAGTCGACTCTACCAAT
NPG-DT2-BsF2	ATATTATTGGTCTCAAGATTGCCTTCAAGCAGCTATCCAGGTT
NPG-DT2-F0	TGCCTTCAAGCAGCTATCCAGGTTTTAGAGCTAGAAATAGC
NPG-DT0-BsR3	ATATTATTGGTCTCATCACTACTTCGTCTCTAACCAT
NPG-DT3-BsF3	ATATTATTGGTCTCAGTGATTGCAGATTCTTTCCATAGCGCGTT
NPG-DT3-F0	TGCAGATTCTTTCCATAGCGCGTTTTAGAGCTAGAAATAGC
NPG-DT4-R0	AACCGGGAAAGCGAAATGGGATCAATCACTACTTCGACTCTAGCTGTAT
NPG-DT4-BsR	ATTATTGGTCTCTAAACCGGGAAAGCGAAATGGGAT
DS_FAST_GibF	CCGATGAGATAAACCAATAAAGTGTATGTAGGTATAGTAACATGAAC	For Gibson assembly of FAST marker sequences into drive construct/control construct.
DS_FAST_GibR	TAAAACGACGGCCAGTGCCAAGCTTGATCTAGTAACATAGATGACACCG
NPG_res_GibF	GTCATCTATGTTACTAGATCATATGAGTCGAGTGTCTGACTTG	For Gibson assembly of recoded version of NPG1 into drive construct.
NPG_res_GibR	AACGACGGCCAGTGCCAAGCTCACTGATAGTTTAATTCCCGATC
DS_DMCas9_GibF	CAGCTATGACCATGATTACGGGTACCAGGGAATGTTCCAATATAAGACAC	For Gibson assembly of pDMC1:Cas9 into drive construct.
DS_DMCas9_GibR	ATTGTGCGGAAGGCAAGTCGGGATCTAGTAACATAGATGACACCG
DS_TPDCas9_GibF	AGCTATGACCATGATTACGGGTACCACATAGAGCTTGCATATATTTGGAG	For Gibson assembly of pTPD1:Cas9 into drive construct.
pTPD1-R	GTGCGTAGACGTCGAAGAAC
DS_TPDCas9_GibF2	GTTCTTCGACGTCTACGCACATGGATTACAAGGACCACGAC
DS_TPDCas9_GibR	ATTGTGCGGAAGGCAAGTCGGGATCTAGTAACATAGATGACACCG
NPG-gDNA-F1	TGTGAGCTTGCGTTGACTTAAATC	For amplification of ~2 kb genomic region including four target sites within target gene NPG1.
NPG-gDNA-R1_2	TAGAGAACAAAAGAGATTTTGAAACC
NPG-gDNA-F1	TGTGAGCTTGCGTTGACTTAAATC	For Sanger sequencing of ~2 kb PCR product.
NPG-gDNA-R1_1	GGGATTTGGCTTTCAAGTAGATAG
NPG-gDNA-F2	CTGCTCATGAATGCAAGAGTG
NPG-gDNA-R2	CAAAAGCGCCACAAGATCATC
g11-TF	GATTTTATTTGTTTTTGTGGTTACAGGAAG	For Illumina sequencing of gRNA11 target site. Primer pair for different templates are listed: g11-TF + g11-TR1/2 for T18-2-1 inflorescence/leaves; g11-TF + g11-TR3/4 for T18-2-5 inflorescence/leaves; g11-TF + g11-TR5/6 for T18-8-1 inflorescence/leaves, respectively.
g11-TR1	GACTGAAGTTAGCAGCATGCTGAGAAAC
g11-TR2	GCACGTAGTTAGCAGCATGCTGAGAAAC
g11-TR3	GTCAGTAGTTAGCAGCATGCTGAGAAAC
g11-TR4	GTCGACAGTTAGCAGCATGCTGAGAAAC
g11-TR5	TACGCTAGTTAGCAGCATGCTGAGAAAC
g11-TR6	TAGCTGAGTTAGCAGCATGCTGAGAAAC

### Sheet: Table S7
Table S7. Examination of 16 potential off-target sites in 16 TPD-CAIN-carrying F1 plants.
gRNA ID	Off-target ID	Sequence*	Off-score#	Number of mismatchs	Locus	Gene	Genomic region	Off-target cleavage detecetd or not?
gRNA2	OFF1	TCCCTTCTTACTAAAATCAGAGG	0.375	3	Chr5: +6238331	AT5G18700	Exon	No
	OFF2	CGCCTTCTCAGTAAAGTCTGCGG	0.015	4	Chr2: −5207121	—	Intergenic	No
	OFF3	CGCCTTCTCAGTAAAGTCAGTGG	0.014	4	Chr5: −13293037	—	Intergenic	No
gRNA6	OFF4	GTTCCTCTTTCGCTTTCTCGTGG	0.19	4	Chr3: −17309475	AT3G46980	Exon	No
	OFF5	GATCTCATTTATCTTTCCCTCGG	0.128	4	Chr3: −17625843	AT3G47780	Exon	No
	OFF6	GATGGCATTTCCATTTCCCGGGG	0.061	4	Chr4: −6903697	AT4G11350	UTR	No
	OFF7	GATCTCATTTCGTTTTCGCCAGG	0.025	4	Chr5: +18586003	AT5G45810	CDS	No
gRNA11	OFF8	AGCTTCAAACAGCTAACCAGAGG	0.407	3	Chr4: −13617863	AT4G27180	Exon	No
	OFF9	ATCTTCAAACGGCTAACCAGAGG	0.345	4	Chr5: +22211100	AT5G54670	Exon	No
	OFF10	AACTTCAAGCAGCTATCAACTGG	0.168	3	Chr5: −14465239	AT5G36740	Exon	No
	OFF11	AACTTCAAGCAGCTATCAACTGG	0.168	3	Chr5: −14405939	AT5G36670	Exon	No
	OFF12	ACCTACAAGCAGCTATCAAGGAG	0.07	2	Chr5: −2138933	AT5G06905	Exon	No
gRNA23	OFF13	CCAGAACCTTTCCATATCTCAGG	0.099	4	Chr3: −7964704	AT3G22460	Exon	No
	OFF14	CCTGATTCTTTCTTTAGCGTTGG	0.079	4	Chr2: −5174286	AT2G12650	Exon	No
	OFF15	CCAGATTCTTTCAAAACAGCAGG	0.028	4	Chr1: −4899734	AT1G14345	Exon	No
	OFF16	CCTGATTCTTTCCAGAGAGCGAG	0.005	3	Chr5: −3499034	AT5G11040	Exon	No
* mismatches are denoted in red; PAM (NGG) is denoted in green.
# Off-target score predicted by CRISPR-P 2.0 (http://crispr.hzau.edu.cn/cgi-bin/CRISPR2/CRISPR).
